# Individual-based modeling of genome evolution in haplodiploid organisms

**DOI:** 10.1101/2021.10.25.465450

**Authors:** Rodrigo Pracana, Richard Burns, Robert L. Hammond, Benjamin C. Haller, Yannick Wurm

**Author notes:** Joint first authors (Rodrigo Pracana, Richard Burns).

## Abstract

Ants, bees, wasps, bark beetles, and other species have haploid males and diploid females. Although such haplodiploid species play key ecological roles and are threatened by environmental changes, no general framework exists for simulating their genetic evolution. Here, we use the SLiM simulation environment to build a novel model for individual-based forward simulation of genetic evolution in haplodiploid populations. We compare the fates of adaptive and deleterious mutations and find that selection is more effective in haplodiploid species than in diploid species. Our open-source model will help understand the evolution of sociality and how ecologically important species may adapt to changing environments.
