## Supplementary Table 1 for "Individual-based modeling of genome evolution in haplodiploid organisms"

### Sheet: Sheet1
Supplementary Table 1: The effect of haplodiploidy on the fixation rate of mutations with different coefficients of selection (s) and dominance (h) in simulations of haplodiploid and diploid populations. For each treatment, we ran 200 simulations with SLiM v3.3 with populations of 1000 males and 1000 females, a genome with 1E6 loci, a mutation rate of 1E-8 and a recombination rate of 1E-6. For ea…
simulation_condition	s	h	haploid_fixed	diploid_fixed	haploid_fixation_rate	diploid_fixation_rate	rate_difference	rate_difference%	statistic	p_value
Neutral	0	0	396.98	393.8	0.0099245	0.009845	7.95e-05	0.01	18222	0.124127
Advantageous	0.001	0	1172.91	878.66	0.0293228	0.0219665	0.00735625	0.33	0	4.7932e-67
(recessive)	0.003	0	2432.51	1454.77	0.0608127	0.0363691	0.0244436	0.67	0	4.79833e-67
	0.01	0	4980.64	2387.2	0.124516	0.0596801	0.0648359	1.09	0	4.80178e-67
Deleterious	-0.0005	0	146.79	164.2	0.00366975	0.004105	-0.00043525	-0.11	33590	6.50714e-32
(recessive)	-0.001	0	42.32	49.42	0.001058	0.0012355	-0.0001775	-0.14	30654	2.89126e-20
	-0.003	0	0.065	0.06	1.625e-06	1.5e-06	1.25e-07	0.08	19806.5	0.68489
	-0.01	0	0	0	0	0	0	NA	NA	NA
Recessive	0.001	0	1166.84	883.515	0.0291709	0.0220879	0.007083	0.32	0	4.79644e-67
	0.001	0.25	1342.51	1184.84	0.0335628	0.0296209	0.00394188	0.13	37.5	8.41652e-67
Intermediate dominance	0.001	0.5	1519.92	1536.66	0.037998	0.0384165	-0.0004185	-0.01	24836	2.88092e-05
Dominant	0.001	0.75	1709.97	1942.56	0.0427493	0.0485639	-0.00581463	-0.12	40000	4.80435e-67
	0.001	1	1914.53	2382.47	0.0478633	0.0595617	-0.0116985	-0.2	40000	4.80178e-67
